# Allelic expression analysis of Imprinted and X-linked genes from bulk and single-cell transcriptomes

**DOI:** 10.1101/2020.05.20.105841

**Authors:** Paolo Martini, Gabriele Sales, Linda Diamante, Valentina Perrera, Chiara Colantuono, Sara Riccardo, Davide Cacchiarelli, Chiara Romualdi, Graziano Martello

## Abstract

Genomic imprinting and X chromosome inactivation (XCI) are two prototypical epigenetic mechanisms whereby a set of genes is expressed mono-allelically in order to fine-tune their expression levels. Defects in genomic imprinting have been observed in several neurodevelopmental disorders, in a wide range of tumours and in induced pluripotent stem cells (iPSCs). Single Nucleotide Variants (SNVs) are readily detectable by RNA-sequencing allowing determination of whether imprinted or X-linked genes are aberrantly expressed from both alleles, although standardised analysis methods are still missing. We have developed a tool, named BrewerIX, that provides comprehensive information about the allelic expression of a large, manually-curated set of imprinted and X-linked genes. BrewerIX does not require programming skills, runs on a standard personal computer, and can analyze both bulk and single-cell transcriptomes of human and mouse cells directly from raw sequencing data. BrewerIX confirmed previous observations regarding the bi-allelic expression of some imprinted genes in naive pluripotent cells and extended them to preimplantation embryos. BrewerIX identified also misregulated imprinted genes in breast cancer cells and in human organoids and identified new genes escaping XCI in human somatic cells. We believe BrewerIX will be useful for the study of genomic imprinting and XCI during development and reprogramming, and for detecting aberrations in cancer, iPSCs and organoids. Due to its ease of use to non-computational biologists, its implementation could become standard practice during sample assessment, thus raising robustness and reproducibility of future studies.
