## Supplementary Tables 1-2 for "Allelic expression analysis of Imprinted and X-linked genes from bulk and single-cell transcriptomes"

### Sheet: table_S1_human
gene	Source	Type	Source for type
ADTRP	A	Imprinted
CRYBG1	E	Placental	Okae et al. 2016
AK2	C	Imprinted
ALDH3A2	C	Imprinted
ALK	C	Imprinted
ANKRD26P3	C	Imprinted
ANO1	A	Imprinted
ATP10A	A	Imprinted
ATP5F1EP2	A	Imprinted
BLCAP	A	Isoform_Dependent	Geneimprint
BTN3A2	C	Imprinted
CALCR	A	Imprinted
CDKN1C	A	Imprinted
ADA2	C	Imprinted
CHN2	C	Imprinted
CNTN5	C	Imprinted
CPA4	A	Imprinted
CSNK2A3	C	Imprinted
CST1	C	Imprinted
DDC	A	Isoform_Dependent	Geneimprint
DGCR6	A	Imprinted
DGCR6L	A	Imprinted
DHFR	C	Imprinted
DIRAS3	A	Imprinted
DLGAP2	A	Isoform_Dependent
DLK1	A	Imprinted
DLX5	A	Imprinted
DNMT1	E	Placental	Okae et al. 2014
EDARADD	C	Imprinted
ERAP2	A	Imprinted
FAM50B	A	Imprinted
FPR1	C	Imprinted
GABRA5	A	Imprinted
GDAP1L1	A	Imprinted
GLIS3	E	Placental	Okae et al. 2014
GNAS	A	Isoform_Dependent	Geneimprint
GNAS-AS1	B	Imprinted
GNG7	C	Imprinted
GPR1	A	Imprinted
GRB10	A	Isoform_Dependent	Geneimprint, Otago
GUSBP1	C	Imprinted
H19	A	Imprinted
HERC3	C	Imprinted
HTR2A	A	Imprinted
HYMAI	A	Imprinted
IGF2	A	Imprinted
IGF2-AS	B	Imprinted
INPP5F	B	Isoform_Dependent	Otago
INS	A	Imprinted
INTS4	C	Imprinted
IRAIN	A	Imprinted
KCNK9	A	Imprinted
KCNQ1	A	Imprinted
KCNQ1DN	A	Imprinted
KCNQ1OT1	A	Imprinted
KIF25	C	Imprinted
KLF14	A	Imprinted
KLHDC8A	C	Imprinted
L3MBTL1	B	Imprinted
LIN28B	E	Placental	Okae et al. 2014
LINGO2	C	Imprinted
NDUFA6-DT	C	Imprinted
HULC	C	Imprinted
LINC00842	C	Imprinted
LPAR6	C	Imprinted
LRP1	C	Imprinted
LRRTM1	A	Imprinted
MAGEL2	A	Imprinted
MAP2K3	C	Imprinted
MCTS2P	A	Imprinted
MEG3	A	Imprinted
MEG8	A	Imprinted
MEG9	C	Imprinted
MEST	B	Isoform_Dependent	Otago
MESTIT1	A	Imprinted
MIMT1	A	Imprinted
MIR296	A	Imprinted
MIR298	A	Imprinted
MIR371A	A	Imprinted
MIR371B	C	Imprinted
MIR372	C	Imprinted
MIR373	C	Imprinted
MKRN3	A	Imprinted
KMT2C	C	Imprinted
MYO1D	C	Imprinted
NAA60	B	Isoform_Dependent	Otago
NAP1L5	A	Imprinted
NAPRT	C	Imprinted
NDN	A	Imprinted
SNU13	C	Imprinted
NNAT	A	Imprinted
NPAP1	A	Imprinted
NRXN1	C	Imprinted
NTM	A	Imprinted
OSBPL5	B	Placental	Otago
PAX8	C	Imprinted
PEG10	A	Imprinted
PEG13	A	Imprinted
PEG3	A	Imprinted
PHLDA2	A	Imprinted
PID1	C	Imprinted
PLAGL1	A	Imprinted
PLEKHA6	C	Imprinted
PMF1	C	Imprinted
PPP1R9A	A	Imprinted
PRSS50	C	Imprinted
PTENP1	C	Imprinted
PTPRD	C	Imprinted
SNORD116-1	A	Imprinted
PWRN1	C	Imprinted
RB1	A	Imprinted
RBP5	A	Imprinted
RNF5P1	C	Imprinted
RNU5D-1	A	Imprinted
RNU5E-1	C	Imprinted
PRPF31	C	Imprinted
RTL1	A	Imprinted
SEC22B	C	Imprinted
SGCE	A	Imprinted
SGK2	A	Imprinted
SLC22A18	A	Imprinted
SLC22A3	B	Imprinted
SLC35F1	C	Imprinted
SMOC1	A	Imprinted
SNORD107	A	Imprinted
SNORD108	A	Imprinted
SNORD109A	A	Imprinted
SNORD109B	A	Imprinted
SNORD113-1	A	Imprinted
SNORD115	C	Imprinted
SNORD115-48	A	Imprinted
SNORD64	A	Imprinted
SNRPN	A	Imprinted
SNURF	A	Imprinted
SYCE1	C	Imprinted
TFPI2	A	Imprinted
THEGL	C	Imprinted
TMEM132D	C	Imprinted
ZFP57	A	Imprinted
TP73	A	Imprinted
TRPM5	A	Imprinted
UBE3A	A	Imprinted
UGT2B4	C	Imprinted
UTS2	C	Imprinted
VTRNA2-1	A	Imprinted
WT1	A	Imprinted
WT1-AS	A	Imprinted
ZC3H12C	E	Placental	Okae et al. 2014
ZDBF2	A	Imprinted
ZFAT	E	Placental	Okae et al. 2014
ZFAT-AS1	A	Imprinted
ZIM2	A	Imprinted
ZNF215	B	Isoform_Dependent	Otago
ZNF331	B	Isoform_Dependent	Otago
ZNF595	C	Imprinted
ZNF597	A	Imprinted
DOCK1	E	Placental	Okae et al. 2014
INSYN2A	E	Placental	Okae et al. 2014
N4BP2L1	E	Placental	Okae et al. 2014
RGMA	E	Placental	Okae et al. 2014
FAM20A	E	Placental	Okae et al. 2014
ZNF396	E	Placental	Okae et al. 2014
MIR512-1	E	Placental	Okae et al. 2014
MIR512-2	E	Placental	Okae et al. 2014
MCCC1	E	Placental	Okae et al. 2014
PDE4D	E	Placental	Okae et al. 2014
AGBL3	E	Placental	Okae et al. 2014
DCAF10	E	Placental	Okae et al. 2014

### Sheet: table_S2_mouse
gene	Source	Type	Source for type
Gab1	A	Imprinted
Sfmbt2	F	Placental	Okae et a.l 2012
Slc38a4	A	Imprinted
1700006F04Rik	D	Imprinted
1700017J07Rik	D	Imprinted
1700025C18Rik	D	Imprinted
1700067G17Rik	D	Imprinted
1700084F23Rik	D	Imprinted
1700095B10Rik	D	Imprinted
1700110K17Rik	D	Imprinted
1700121N20Rik	D	Imprinted
1700125H03Rik	D	Imprinted
Slurp2	D	Imprinted
4930404H11Rik	D	Imprinted
4930465M20Rik	D	Imprinted
9630028H03Rik	D	Imprinted
Adamts2	D	Imprinted
Ajap1	D	Imprinted
BC049762	D	Imprinted
Bbx	D	Imprinted
Bmp7	D	Imprinted
Platr4	D	Imprinted
Cd44	D	Imprinted
Cdh26	D	Imprinted
Chst1	D	Imprinted
Clic6	D	Imprinted
Dnase2b	D	Imprinted
E2f3	D	Imprinted
Edn3	D	Imprinted
Enc1	D	Imprinted
Epas1	D	Imprinted
Epgn	D	Imprinted
Etv6	D	Imprinted
Gask1b	D	Imprinted
Flt1	D	Imprinted
Foxl1	D	Imprinted
G730013B05Rik	D	Imprinted
Gadl1	D	Imprinted
Gas7	D	Imprinted
Gm5086	D	Imprinted
Gramd1b	D	Imprinted
Hunk	D	Imprinted
Igsf21	D	Imprinted
Inhbb	D	Imprinted
Klhdc7a	D	Imprinted
Lpar3	D	Imprinted
Lrig3	D	Imprinted
Matn1	D	Imprinted
Mbnl2	D	Imprinted
Mir6239	D	Imprinted
Mir6241	D	Imprinted
Myb	D	Imprinted
Myoz2	D	Imprinted
Otog	D	Imprinted
Otx2	D	Imprinted
Otx2os1	D	Imprinted
Prdm11	D	Imprinted
Prox1	D	Imprinted
Rbms1	D	Imprinted
Rbp2	D	Imprinted
Rftn1	D	Imprinted
Runx1	D	Imprinted
Sall3	D	Imprinted
Sh3gl3	D	Imprinted
Six3os1	D	Imprinted
Slc38a1	D	Imprinted
Slc38a2	D	Imprinted
Slc6a1	D	Imprinted
Smoc1	D	Imprinted
Sox21	D	Imprinted
Syt13	D	Imprinted
Tle3	D	Imprinted
Tshz2	D	Imprinted
Atp10a	B	Isoform_Dependent	Otago
Osbpl5	A	Imprinted
AF357341	A	Imprinted
AF357425	A	Imprinted
AF357428	A	Imprinted
Asb4	A	Imprinted
Ascl2	F	Placental	Okae et al. 2012
Begain	A	Isoform_Dependent	Geneimprint
Blcap	A	Isoform_Dependent	Geneimprint
Calcr	A	Imprinted
Cd81	A	Imprinted
Cdkn1c	A	Imprinted
Commd1	A	Imprinted
Copg2	A	Imprinted
Ddc	A	Imprinted
Dhcr7	A	Imprinted
Dio3	A	Imprinted
Dlk1	A	Imprinted
Gnas	A	Isoform_Dependent	Geneimprint
Grb10	A	Isoform_Dependent	Geneimprint
H19	A	Imprinted
Igf2	A	Imprinted
Igf2r	A	Imprinted
Impact	A	Imprinted
Ins2	A	Imprinted
Kcnq1	A	Imprinted
Kcnq1ot1	A	Imprinted
Klf14	A	Imprinted
Magel2	A	Imprinted
Mcts2	A	Imprinted
Mest	A	Imprinted
Mir127	A	Imprinted
Mir134	A	Imprinted
Mir136	A	Imprinted
Mir154	A	Imprinted
Mir184	A	Imprinted
Mir335	A	Imprinted
Mir337	A	Imprinted
Mir370	A	Imprinted
Mir376b	A	Imprinted
Mir380	A	Imprinted
Mir410	A	Imprinted
Mir411	A	Imprinted
Mir431	A	Imprinted
Mkrn3	A	Imprinted
Nap1l5	A	Imprinted
Ndn	A	Imprinted
Gnasas1	A	Imprinted
Nnat	A	Imprinted
Peg10	A	Imprinted
Peg12	A	Imprinted
Peg13	A	Imprinted
Peg3	A	Imprinted
Phlda2	A	Imprinted
Plagl1	A	Imprinted
Ppp1r9a	F	Placental	Okae et al. 2012
Rasgrf1	A	Imprinted
Rian	A	Imprinted
Rtl1	A	Imprinted
Sgce	A	Imprinted
Slc22a18	A	Imprinted
Slc22a2	F	Placental	Okae et al. 2012
Slc22a3	F	Placental	Okae et al. 2012
Snrpn	A	Imprinted
Snurf	A	Imprinted
Tfpi2	F	Placental	Okae et al. 2012
Th	F	Placental	Okae et al. 2012
Tnfrsf23	A	Imprinted
Tssc4	F	Placental	Okae et al. 2012
Ube3a	A	Imprinted
Usp29	A	Imprinted
Zdbf2	A	Imprinted
Zfp264	A	Imprinted
Zim1	A	Imprinted
Zim2	A	Imprinted
Zim3	A	Imprinted
Zrsr1	A	Imprinted
Airn	B	Imprinted
Casd1	B	Imprinted
Cobl	B	Imprinted
Igf2os	B	Imprinted
Inpp5f	B	Imprinted
Meg3	B	Imprinted
Pde10a	B	Imprinted
Snord64	B	Imprinted
Pon2	A	Imprinted
Pon3	A	Imprinted
Ins1	A	Imprinted
Gm26922	A	Imprinted
E230032D23Rik	A	Imprinted
Ampd3	A	Imprinted
Ano1	F	Placental	Okae et al. 2012
B830012L14Rik	A	Imprinted
Ccdc40	A	Imprinted
Ftx	A	Imprinted
Gpr1	A	Imprinted
H13	A	Imprinted
Htr2a	A	Imprinted
Il6	A	Imprinted
Jpx	A	Imprinted
Kcnk9	A	Imprinted
Mir296	A	Imprinted
Mir298	A	Imprinted
Mirg	A	Imprinted
Nctc1	A	Imprinted
Ntm	A	Imprinted
Gm26504	A	Imprinted
Rhox5	A	Isoform_Dependent	Geneimprint
Snx14	A	Imprinted
Tnfrsf22	A	Imprinted
Tnfrsf26	A	Imprinted
Zcchc13	A	Imprinted
Tspan32	F	Placental	Okae et al. 2012

### Sheet: Sources
A	geneimprint	http://geneimprint.com/
B	Otago	http://igc.otago.ac.nz/home.html - Morison IM, Ramsay JP, Spencer HG. A census of mammalian imprinting. Trends in Genetics 2005;21:457-65 - Morison IM, Paton CJ, Cleverley SD. The imprinted gene and parent-of-origin effect database. Nucleic Acids Research 2001;29:275-276
C	Santoni	Santoni FA, Stamoulis G, Garieri M, Falconnet E, Ribaux P, Borel C, Antonarakis SE. Detection of Imprinted Genes by Single-Cell Allele-Specific Gene Expression. Am J Hum Genet. 2017 Mar 2;100(3):444-453 doi:10.1016/j.ajhg.2017.01.028
D	H3K27me3	Inoue, A., Jiang, L., Lu, F. et al. Maternal H3K27me3 controls DNA methylation-independent imprinting. Nature 547, 419–424 (2017). https://doi.org/10.1038/nature23262
E	Okae et al. 2014	Hiroaki Okae, Hatsune Chiba, Hitoshi Hiura, Hirotaka Hamada, Akiko Sato, Takafumi Utsunomiya, Hiroyuki Kikuchi, Hiroaki Yoshida, Atsushi Tanaka, Mikita Suyama, Takahiro Arima. Genome-Wide Analysis of DNA Methylation Dynamics during Early Human Development. PLOS Genetics 2014 https://doi.org/10.1371/journal.pgen.1004868
F	Okae et al. 2012	Hiroaki Okae, Hitoshi Hiura, Yuichiro Nishida, Ryo Funayama, Satoshi Tanaka, Hatsune Chiba, Nobuo Yaegashi, Keiko Nakayama, Hiroyuki Sasaki, Takahiro Arima. Re-investigation and RNA sequencing-based identification of genes with placenta-specific imprinted expression. Hum Mol Genet. 2012 https://doi.org/10.1093/hmg/ddr488
